# First detection of Infectious Spleen and kidney Necrosis Virus (ISKNV) associated with massive mortalities in farmed tilapia in Africa

**DOI:** 10.1101/680538

**Authors:** José Gustavo Ramírez-Paredez, Richard K. Paley, William Hunt, Stephen W. Feist, David M. Stone, Terence R. Field, David J. Haydon, Peter A. Ziddah, Mary Nkansa, Emanuel K. Pecku, Joseph A. Awuni, James Guilder, Joshua Gray, Samuel Duodu, Timothy S. Wallis, David W. Verner-Jeffreys

## Abstract

In late 2018, unusual patterns of very high mortality (>50% production) were reported in intensive tilapia cage culture systems across Lake Volta in Ghana. Samples of fish and fry were collected and analysed from two affected farms between October 2018 and February 2019. Affected fish showed darkening, erratic swimming and abdominal distension with associated ascites. Histopathological observations of tissues taken from moribund fish at different farms revealed lesions indicative of viral infection. These included haematopoietic cell nuclear and cytoplasmic pleomorphism with marginalisation of chromatin and fine granulation. Transmission electron microscopy showed cells contained conspicuous virions with typical Iridovirus morphology i.e. enveloped, with icosahedral and or polyhedral geometries and with a diameter c.160 nm. PCR confirmation and DNA sequencing identified the virions as Infectious Spleen and Kidney Necrosis Virus (ISKNV). Samples of fry and older animals were all strongly positive for the presence of the virus by qPCR. All samples tested negative for TiLV and Nodavirus by qPCR. All samples collected from farms prior to the mortality event were negative for ISKNV. Follow up testing of fish and fry sampled from 5 additional sites in July 2019 showed all farms had fish that were PCR positive for ISKNV, whether there was active disease on the farm or not, demonstrating the disease was endemic to farms all over Lake Volta by that point. The results suggest that ISKNV was the cause of disease on the investigated farms and likely had a primary role in the mortality events. A common observation of coinfections with *Streptococcus agalactiae* and other tilapia bacterial pathogens further suggests that these may interact to cause severe pathology, particularly in larger fish. Results demonstrate that there are a range of potential threats to the sustainability of tilapia aquaculture that need to be guarded against.
