## Supplementary File 2 for "First detection of Infectious Spleen and kidney Necrosis Virus (ISKNV) associated with massive mortalities in farmed tilapia in Africa"

### Sheet: Supplementary Table 1
Date sampled	Farm	Fish number	Approx size	Clinical signs	Bacteriology	Histopathology	ISKNV PCR Rimmer	ISKNV PCR Kurita	ISKNV qPCR Copy number/ reaction	TiLV qPCR	nodavirus qPCR	Notes
2018-10-18	1	1		Darkened skin. Ascites. LESIONS ON GILL COVER, MOUTH, NEAR CAUDAL FIN	-	Not done (ND)	Not Done (ND)	+	31897	-	-
2018-10-18	1	2		-	A. jandaei; Plesiomonas shigelloides	ND	ND	+	9754	-	-
2018-10-18	1	3		hemorrgaic liver, darkened spleen, CAUDAL FIN EROSION. LESION ON CAUDAL FIN BASE.	Aeromonas trota	ND	ND	+	469958	-	-
2018-10-18	1	4		-	Comamonas jiangduensis	ND	ND	-	75	-	-
2018-10-18	1	5		small black spot in liver, swollen red intestines, skin erosion. DORSAL AND CAUDOL EROSION. RIGHT EYE OPAQUE	Chryseobacterium gambrini; Acinetobacter johnsonii; Aeromonas veronii; Chryseobacterium rhizoplanae	ND	ND	+	109167	-	-
2018-12-17	2	1	21 cms /318 g	Circular/erratic swimming; Lesions on skin	Not Done (ND)	Liver - several hepatocytes harbour eosinophilic droplets (possibly phospholipid). Spleen - numerous macrophage aggregates (MA) and minimal necrosis. Brain – no abnormalities detected (NAD)	+	-	24	-	-
2018-12-17	2	2	22 cms / 163 g	Circular swimming; haemorrhagic liverr; vaccine in the cavity	ND	NAD	-	-	2	-	-
2018-12-17	2	3	20 cms / 107 g	Ascites; Circular/erratic swimming + rolling	ND	Liver - vacuolated hepatocytes with foamy cytoplasm and some with fibrillar inclusions. Kidney & spleen - MAs present. Brain - NAD.	-	-	1	-	-
2018-12-17	2	4	15 cms / 40 g	Ascities / fluid accumulation in abdomen	ND	Liver - NAD. Brain - 2 isolated cysts of unidentified aetiology. Spleen - as 3.	-	-	1	-	-
2018-12-17	2	5	32 cms / 646 g	Ascites; fatty liver; pale skin	ND	Marked bacterial infection of the spleen, liver and brain (meningitis).	-	-	1	-	-
2018-12-17	2	6	19 cms / 118 g	Three ulcers in lower jaw; Right eye rotton (fungus?); Red lesions under scales; enlarged spleen	ND	Liver - poor fixation but no significant pathology. Spleen - prominent MAs, some associated with cystic structures. Pathogens not seen. Brain - NAD.	weak band	-	2	-	-
2018-12-17	2	7	27 cms / 309 g	Eroded caudal fin and erratic swimming	ND	Liver - NAD. Brain - inflammation, possibly associated with a bacterial infection. Spleen - MAs and a single cyst of unknown aetiology.	-	-	-	-	-
2018-11-28	2	1	25 cms / 260 g	-		Gill - necrosis with prominent presence of G+ve bacteria, especially in the vessels. Liver - bacterial infection and hepatocyte necrosis. Brain - NAD.	ND	+	818744	-	-
2018-11-28	2	2	19 cms / 81 g	-		Spleen - haematopoietic cell nuclear and cytoplasmic pleomorphism with margination of chromatin in some cases (megalocytes)- ISKNV-like pathology. Brain - cysts containing 'debris' (bacteria not detected). Gill - lamellar fusion, occasional monogenean parasite. Liver - NAD.	ND	+	1145502	-	-
2018-11-28	2	3	24 cms /188 g	skin lesions, ascites		Spleen - ISKNV-like pathology with low numbers of G+ve bacteria also present. Liver - hepatocyte necrosis associated with presence of G+ve bacteria.	ND	+	822194	-	-
2018-11-28	2	4	25 cms / 196 g	not recorded	Aeromonas veronii	Spleen - diffuse ISKNV-like pathology. Brain as 2 above. Gill - monogenean parasite present, otherwise NAD. Liver - NAD.	ND	+	439487	-	-
2018-11-28	2	5	16 cms / 79 g	not recorded	2x Aeromonas jandaei	Liver - mild to moderate hepatocyte atypia. Gill and brain - no significant pathology.	ND	+	548747	-	-
2018-11-28	2	6	23 cms / 290 g	not recorded	-	Gill - mild epitheliocystis. Other tissues NAD.	ND	+	879311	-	-
2018-11-28	2	7	29 cms / 401 g	skin lesions opaque eyes		Spleen - diffuse ISKNV-like pathology. Other tissues NAD.	ND	+	238247	-	-
2018-11-28	2	8	75 cms / 232 g	swollen spleen, blind in one eye	S. agalactiae type Ib Biotype 2 (non-haemolytic)	Gill - monogenean parasite and epitheliocystis. Other tissues NAD.	ND	-	309	-	-
2018-11-28	2	9	230 cms / 229 g	red in colour	-	Spleen - diffuse ISKNV-like pathology. Gill - monogenean parasite. Other tissues NAD.	ND	-	248	-	-
2018-11-28	2	10	17 cms/ 74 g	Frayed caudal fin, red liver	-	Tissues autolysed but a myxozoan cyst was present in the gill tissue.	ND	+	1452600	-	-
2018-11-28	2	1a	-	-	1a	ND	ND	+	490505	-	-
2018-11-28	2	3a	-	-	3a	ND	ND	weak band	4549	-	-
2018-11-28	2	6a	-	-	6a	ND	ND	+	3336694	-	-
2018-11-28	2	7a	-	-	7a	ND	ND	+	357746	-	-
2019-02-20	2	Sample 1	6-9 cms	ascites and erratic swimming	ND	Spleen - diffuse ISKNV-like pathology. Skeletal muscle - occasional megalocytes present. Other tissues NAD.	ND	+	n/a	Not Done (ND)	Not Done (ND)	Sourced from bay
2019-02-20	2	Sample 2	6-9 cms	ascites and erratic swimming	ND	Spleen, kidney, gill and connective tissues show presence of megalocytes. Necrosis of pseudobranch and heart.	ND	+	6451741	ND	ND	Sourced from bay
2019-02-20	2	Sample 3	6-9 cms	ascites and erratic swimming	ND	Section of intestine with lamina propria packed with megalocytes.	ND	+	1177939	ND	ND	Sourced from bay
2019-02-20	2	Sample 4	6-9 cms	ascites and erratic swimming	ND	Stomach - lamina propria with moderate numbers of megalocytes. Connective tissues of the gills, operculum and jaw, including around the pharyngeal teeth show necrosis. Other tissues NAD.	ND	+	8109210	ND	ND	Sourced from bay
2019-02-20	2	Sample 5	6-9 cms	ascites and erratic swimming	ND	Megalocytes present in the kidney, gills, musculature and choroidal rete.	ND	+	2581262	ND	ND	Sourced from bay
2019-02-20	2	Sample 6	6-9 cms	ascites and erratic swimming	ND	Necrosis of the connective tissues and heart with moderate numbers of megalocytes. Thymus also with megalocytes present.	ND	+	511770	ND	ND	Sourced from bay
2019-02-20	2	Sample 7	6-9 cms	ascites and erratic swimming	ND	Severe systemic infection, particularly the intestine with high numbers of megalocytes present.	ND	+	3043441	ND	ND	Sourced from bay
2019-02-20	2	Sample 8	6-9 cms	ascites and erratic swimming	ND	Mild myositis and necrosis of the choroidal rete associated with megalocyte presence. Necrosis of the pronephros and gill with numerous megalocytes visible .	ND	Not done (ND)	3392246	ND	ND	Sourced from Tank on the land hatchery
2019-02-20	2	Sample 9	6-9 cms	ascites and erratic swimming	ND	Mild necrosis of connective tissues with occasional megalocyte present. Choroidal rete showed mild necrosis. Other tissues NAD.	ND	ND	5526342	ND	ND	Sourced from Tank on the land hatchery
2019-02-20	2	Sample 10	6-9 cms	ascites and erratic swimming	ND	Megalocytes associated with necrosis in the connective tissue of the skin, pronephros and choroidal rete. Other tissues NAD.	ND	ND	11743190	ND	ND	Sourced from Tank on the land hatchery
2019-02-20	2	Sample 11	6-9 cms	ascites and erratic swimming	ND	NAD	ND	ND	15115550	ND	ND	Sourced from Tank on the land hatchery
2019-02-20	2	Sample 12	6-9 cms	ascites and erratic swimming	ND	NAD	ND	ND	2805675	ND	ND	Sourced from Tank on the land hatchery
2019-02-20	2	Sample 13	6-9 cms	ascites and erratic swimming	ND	NAD	ND	ND	250602	ND	ND	Sourced from Tank on the land hatchery
2019-02-20	2	Sample 14	6-9 cms	ascites and erratic swimming	ND	NAD	ND	ND	5417089	ND	ND	Sourced from Tank on the land hatchery
